# Structural analysis of SARS-CoV-2 genome and predictions of the human interactome

**DOI:** 10.1101/2020.03.28.013789

**Authors:** Andrea Vandelli, Michele Monti, Edoardo Milanetti, Alexandros Armaos, Jakob Rupert, Elsa Zacco, Elias Bechara, Riccardo Delli Ponti, Gian Gaetano Tartaglia

**Author notes:** to whom correspondence should be addressed to (RDP) and or (GGT).

## Abstract

Specific elements of viral genomes regulate interactions within host cells. Here, we calculated the secondary structure content of >2000 coronaviruses and computed >100000 human protein interactions with severe acute respiratory syndrome coronavirus 2 (SARS-CoV-2). The genomic regions display different degrees of conservation. SARS-CoV-2 domain encompassing nucleotides 22500 – 23000 is conserved both at the sequence and structural level. The regions upstream and downstream, however, vary significantly. This part codes for the Spike S protein that interacts with the human receptor angiotensin-converting enzyme 2 (ACE2). Thus, variability of Spike S may be connected to different levels of viral entry in human cells within the population.

Our predictions indicate that the 5’ end of SARS-CoV-2 is highly structured and interacts with several human proteins. The binding proteins are involved in viral RNA processing such as double-stranded RNA specific editases and ATP-dependent RNA-helicases and have strong propensity to form stress granules and phase-separated complexes. We propose that these proteins, also implicated in viral infections such as HIV, are selectively recruited by SARS-CoV-2 genome to alter transcriptional and post-transcriptional regulation of host cells and to promote viral replication.
