## Supplementary Table 1 for "Structural analysis of SARS-CoV-2 genome and predictions of the human interactome"

### Sheet: match in the spike S region
NCBI ID	Match start	Match end	E-value
KU973692.1	22388	22637	3.7e-10
KY417145.1	22382	22631	5.8e-10
KY770860.1	22339	22588	6.6e-10
KJ473815.1	22157	22406	1.3e-09
JX993987.1	22302	22551	1.5e-09
JX993988.1	22302	22551	1.5e-09
KP886808.1	22402	22651	1.6e-09
MK211374.1	22363	22612	1.7e-09
KY938558.1	21797	22046	2.1e-09
KJ473811.1	22139	22388	2.9e-09
MG772933.1	22475	22724	8.8e-09
MK211378.1	22403	22652	9.6e-09
MG772934.1	22406	22655	1.1e-08
KJ473814.1	22331	22580	1.2e-08
KY417148.1	22403	22652	1.8e-08
MK062183.1	22393	22642	2e-08
DQ022305.2	22382	22631	5.1e-08
KC881006.1	22394	22643	8e-08
KY417150.1	22392	22641	1.8e-07
KF569996.1	22410	22659	4.1e-06
KY352407.1	22326	22578	6.5e-06
KX185059.1	21064	21237	2.5e-05
KX252791.1	21063	21236	2.7e-05
KX252782.1	21064	21237	3.8e-05
JQ088078.1	21035	21208	4e-05
KU900739.1	21067	21240	4.9e-05
KX236001.1	21034	21207	5.3e-05
KX252778.1	21064	21237	5.3e-05
KX302862.1	21031	21204	5.3e-05
KX434790.1	21004	21177	5.3e-05
KX236005.1	21086	21237	6.6e-05
KX272465.1	20931	21104	8e-05
FJ888351.1	21479	21684	9.4e-05
JF274479.2	21539	21744	9.4e-05
KJ425503.1	21479	21684	9.4e-05
KJ435283.1	21536	21741	9.4e-05
KX252779.1	21544	21750	0.00012
KX302866.1	21551	21753	0.00012
MG738155.1	21055	21228	0.00012
MK423876.1	21065	21238	0.00013
KX185057.1	21190	21363	0.00014
MH181793.1	21544	21746	0.00014
HM245924.1	21553	21756	0.00017
KX348114.1	21087	21238	0.00017
KP662631.1	20804	20955	0.00018
KY799582.1	21552	21753	0.00019
KX219797.1	21086	21237	0.0002
GU393334.1	21558	21759	0.00022
JF893452.2	21545	21746	0.00022
KU317090.1	21086	21237	0.00023
KX219791.1	21056	21207	0.00024
KC506155.1	21545	21738	0.00026
KF411040.1	21539	21732	0.00026
HQ848267.1	21562	21762	0.00031
GU393333.1	21527	21720	0.00034
KX425847.1	21548	21750	0.00035
KR902510.1	21551	21744	0.00037
MF924724.1	21537	21738	0.0004
KY620116.1	21550	21751	0.00042
KX364296.1	21053	21204	0.00045
KU356856.1	21492	21693	0.00052
KT852992.1	21583	21784	0.00053
KM349743.1	23414	23650	0.00064
LC061273.1	24692	24880	0.00091
KJ473807.1	21733	21938	0.001
GU190215.1	22309	22554	0.0012
GU393337.1	21569	21762	0.0012
JF705860.1	21548	21749	0.0013
MH021175.1	20998	21171	0.0014
LC061272.1	24703	24891	0.0021
MG021194.1	21447	21654	0.0021
KY407556.1	21555	21759	0.0029
KX077987.1	21532	21735	0.0033
KR231009.1	21532	21734	0.0037
KY369909.2	19701	19921	0.0038
KY369914.1	19781	20001	0.0039
KY996417.1	19803	20023	0.0039
EU637854.1	21509	21715	0.0046
KY626044.1	21513	21705	0.0049
MG334555.1	24159	24352	0.0067
KT941120.1	24687	24880	0.0068
KX981440.1	24744	24937	0.0068
KY007139.1	24738	24931	0.0068
KY963963.1	24774	24967	0.0068
JX504050.1	19605	19791	0.0073
MG428704.1	19664	19850	0.0074
KJ473808.1	23113	23250	0.0076
KY047602.1	20681	20887	0.0076
KY566209.1	21534	21679	0.0076
MF421319.1	21513	21720	0.0077
KY073747.1	20516	20669	0.0078
FN430415.1	21493	21710	0.0088
GQ504720.1	21530	21732	0.0094
KY776700.1	21491	21693	0.0094
MH924835.1	21607	21744	0.0095
JN874560.1	23789	23960	0.0096
MG596802.1	20585	20756	0.0098
DQ646405.2	21616	21817	0.01
KP118887.1	21486	21693	0.01
KP790143.1	21549	21750	0.01
KP868572.1	21291	21492	0.01
MK032177.1	21546	21753	0.01
EU022525.1	22160	22385	0.013
AB551247.1	24904	25018	0.014
MH878976.1	20868	21041	0.014
KR095279.1	24745	24938	0.015
DQ915164.2	23663	23799	0.017
EU420138.1	22085	22222	0.017
KX258195.1	21507	21699	0.018
KX964649.1	24356	24579	0.018
MH779857.1	21522	21720	0.018
KJ473810.1	21753	21958	0.02
KC545386.1	21016	21203	0.021
KM213963.1	21595	21796	0.021
KF460437.1	21541	21741	0.023
JF330898.1	21593	21793	0.026
KU182965.1	20792	20977	0.027
KY419112.1	25565	25735	0.028
KY799179.1	23114	23300	0.029
MH687960.1	21263	21404	0.03
KF294380.2	24201	24426	0.031
MG996765.1	23001	23214	0.031
KC013541.1	21546	21753	0.032
MH687958.1	22036	22177	0.032
JQ065049.1	18445	18668	0.033
MF094685.1	19653	19805	0.034
KY805846.1	20729	20929	0.036
AY585229.1	25710	25880	0.037
MG738154.1	21548	21750	0.037
MG021452.1	20699	20870	0.039
KC175340.1	21789	21966	0.04
MF577027.1	24716	24909	0.04
JX195178.1	21553	21753	0.041
FJ647220.1	24942	25056	0.043
FJ647226.1	24970	25084	0.043
KJ473806.1	22342	22522	0.043
LC088094.1	22512	22725	0.044
KC545383.1	20996	21176	0.047
KX574227.1	22908	23079	0.048
KY420075.1	24725	24918	0.049
KY994645.1	23923	24122	0.051
JQ989270.1	22988	23232	0.053
MG197727.1	21077	21234	0.055
FJ904714.1	21554	21756	0.058
KJ473797.1	21677	21882	0.058
MN306053.1	23765	23916	0.058
MF113046.1	21752	21568	0.064
KP981644.1	21827	22004	0.065
KY419109.1	24940	25094	0.066
KY825243.1	23198	23360	0.068
MH938448.1	21251	21442	0.069
KR527150.1	22758	22896	0.072
MK217375.1	21980	22158	0.076
MF593268.1	20663	20834	0.077
MK217373.1	20591	20733	0.08
GU593319.1	24622	24796	0.086
MH687971.1	23351	23503	0.088
MH687966.1	22094	22235	0.089
MH687969.1	23548	23700	0.089
MH687977.1	23457	23609	0.089
DQ011855.1	23706	23906	0.09
HQ392472.1	21423	21568	0.1
KP118894.1	20769	20916	0.1
FJ376621.1	18653	18827	0.11
JQ989269.1	22428	22596	0.11
KY770851.1	22883	23106	0.11
MK142676.1	24092	24261	0.11
DQ415899.1	25677	25939	0.12
EF065505.1	20753	20938	0.12
EF065508.1	20783	20968	0.12
KY406735.1	21387	21588	0.12
KY063618.2	21756	21933	0.13
DQ415901.1	25734	25890	0.14
DQ415902.1	25617	25879	0.14
DQ415903.1	25557	25713	0.14
KF686343.1	25643	25799	0.14
KP849472.1	24596	24712	0.14
KY063616.1	21756	21933	0.14
KY063617.1	21756	21933	0.14
JQ860350.1	26034	26243	0.16
KX512809.1	20825	21040	0.16
KY292377.1	22935	22625	0.16
MH615810.1	20198	20402	0.16
KC461235.1	21902	22079	0.17
EU074218.2	21822	21999	0.18
KJ473798.1	22506	22668	0.18
KJ473799.1	21643	21859	0.18
KR822424.1	22065	22263	0.18
MF618252.1	22478	22652	0.18
HM245926.1	21734	21557	0.19
KU361188.1	22001	22179	0.19
KM347965.1	19614	19781	0.2
KX499468.1	22086	22281	0.2
KX534205.1	24651	24844	0.2
KX900396.1	22089	22269	0.2
KY770850.1	21671	21894	0.2
DQ811787.1	21121	21298	0.21
KT368905.1	21785	21952	0.21
MK217372.1	22013	22191	0.22
GQ152141.1	20396	20581	0.23
GU393332.1	20935	21135	0.24
KF430219.1	23804	24032	0.24
LC364342.1	23086	23266	0.24
FJ647223.1	24565	24739	0.25
KX722530.1	20748	20893	0.27
KM454473.1	19525	19674	0.28
MF000458.1	25765	25968	0.31
MG916901.1	21971	22130	0.31
GQ504723.1	21119	21267	0.32
MH817484.1	21353	21494	0.32
FJ647222.1	24496	24759	0.33
MH687970.1	24204	24454	0.33
KR270796.1	21451	21621	0.36
GQ477367.1	20890	21164	0.37
MG893511.1	23112	23313	0.41
KU710265.1	20631	20802	0.45
MG923475.1	20638	20809	0.45
KU215420.1	22791	22926	0.46
KX839246.1	23172	23365	0.46
MH310909.1	20631	20802	0.46
MK129253.1	20653	20824	0.46
MK462255.1	20587	20758	0.46
KX839248.1	20017	20210	0.57
GU553362.1	22796	22931	0.6
JQ065044.1	19040	19187	0.7
KP143507.1	21186	21366	0.73
HM211101.1	25083	25261	0.76
FJ647224.1	25079	25256	0.78
MH687968.1	24630	24818	0.78
MG762674.1	23143	23332	0.82
LC215871.1	21624	21861	0.83
KX722529.1	24855	25015	0.86
JN856008.2	22696	22941	0.91
MG916902.1	21163	21381	0.92
MH687967.1	22165	22196	1.2
KJ473809.1	21546	21606	1.3
FJ376620.1	19780	19996	2.9
MH687941.1	24053	24112	4.2
KF636752.1	24248	24211	8.8
