## Supplementary Table 3 for "Structural analysis of SARS-CoV-2 genome and predictions of the human interactome"

### Sheet: relevant_RBPs
Uniprot IDs	Fragment number	Entry name	Gene ontology (GO)	Gene ontology (biological process)	Gene ontology (molecular function)	Gene ontology (cellular component)	Gene ontology IDs	Length	Interacts with
O00566	1	MPP10_HUMAN	chromosome [GO:0005694]; Mpp10 complex [GO:0034457]; nucleolus [GO:0005730]; nucleoplasm [GO:0005654]; small nucleolar ribonucleoprotein complex [GO:0005732]; small-subunit processome [GO:0032040]; RNA binding [GO:0003723]; negative regulation of phosphatase activity [GO:0010923]; RNA processing [GO:0006396]; RNA splicing [GO:0008380]; RNA splicing, via transesterification reactions [GO:0000375];…	negative regulation of phosphatase activity [GO:0010923]; RNA processing [GO:0006396]; RNA splicing [GO:0008380]; RNA splicing, via transesterification reactions [GO:0000375]; rRNA processing [GO:0006364]	RNA binding [GO:0003723]	chromosome [GO:0005694]; Mpp10 complex [GO:0034457]; nucleolus [GO:0005730]; nucleoplasm [GO:0005654]; small nucleolar ribonucleoprotein complex [GO:0005732]; small-subunit processome [GO:0032040]	GO:0000375; GO:0003723; GO:0005654; GO:0005694; GO:0005730; GO:0005732; GO:0006364; GO:0006396; GO:0008380; GO:0010923; GO:0032040; GO:0034457	681	P62136
O43823	1	AKAP8_HUMAN	condensed chromosome [GO:0000793]; female pronucleus [GO:0001939]; Golgi apparatus [GO:0005794]; membrane [GO:0016020]; mitochondrion [GO:0005739]; nuclear matrix [GO:0016363]; nucleolus [GO:0005730]; nucleoplasm [GO:0005654]; nucleus [GO:0005634]; double-stranded DNA binding [GO:0003690]; histone deacetylase binding [GO:0042826]; NF-kappaB binding [GO:0051059]; protein kinase A regulatory subuni…	cell cycle G2/M phase transition [GO:0044839]; cellular response to lipopolysaccharide [GO:0071222]; cellular response to prostaglandin E stimulus [GO:0071380]; innate immune response [GO:0045087]; mitotic cell cycle [GO:0000278]; mitotic chromosome condensation [GO:0007076]; negative regulation of tumor necrosis factor production [GO:0032720]; positive regulation of histone deacetylation [GO:003…	double-stranded DNA binding [GO:0003690]; histone deacetylase binding [GO:0042826]; NF-kappaB binding [GO:0051059]; protein kinase A regulatory subunit binding [GO:0034237]; RNA binding [GO:0003723]; zinc ion binding [GO:0008270]	condensed chromosome [GO:0000793]; female pronucleus [GO:0001939]; Golgi apparatus [GO:0005794]; membrane [GO:0016020]; mitochondrion [GO:0005739]; nuclear matrix [GO:0016363]; nucleolus [GO:0005730]; nucleoplasm [GO:0005654]; nucleus [GO:0005634]	GO:0000278; GO:0000793; GO:0001939; GO:0003690; GO:0003723; GO:0005634; GO:0005654; GO:0005730; GO:0005739; GO:0005794; GO:0007076; GO:0007165; GO:0008270; GO:0015031; GO:0016020; GO:0016363; GO:0031065; GO:0032720; GO:0033127; GO:0034237; GO:0042826; GO:0044839; GO:0045087; GO:0051059; GO:0071222; GO:0071380	692	Q9UBL3; P42574; Q9C005; O15379; P49736; P13861; Q15418; P61964
P35241	1	RADI_HUMAN	apical plasma membrane [GO:0016324]; cell periphery [GO:0071944]; cell tip [GO:0051286]; cleavage furrow [GO:0032154]; cortical actin cytoskeleton [GO:0030864]; extracellular exosome [GO:0070062]; extracellular space [GO:0005615]; filopodium [GO:0030175]; focal adhesion [GO:0005925]; lamellipodium [GO:0030027]; microvillus [GO:0005902]; midbody [GO:0030496]; plasma membrane [GO:0005886]; ruffle […	apical protein localization [GO:0045176]; barbed-end actin filament capping [GO:0051016]; cellular response to platelet-derived growth factor stimulus [GO:0036120]; cellular response to thyroid hormone stimulus [GO:0097067]; establishment of endothelial barrier [GO:0061028]; establishment of protein localization [GO:0045184]; microvillus assembly [GO:0030033]; negative regulation of adherens junc…	actin binding [GO:0003779]; ATPase binding [GO:0051117]; cadherin binding [GO:0045296]; protein domain specific binding [GO:0019904]; protein kinase A binding [GO:0051018]; RNA binding [GO:0003723]	apical plasma membrane [GO:0016324]; cell periphery [GO:0071944]; cell tip [GO:0051286]; cleavage furrow [GO:0032154]; cortical actin cytoskeleton [GO:0030864]; extracellular exosome [GO:0070062]; extracellular space [GO:0005615]; filopodium [GO:0030175]; focal adhesion [GO:0005925]; lamellipodium [GO:0030027]; microvillus [GO:0005902]; midbody [GO:0030496]; plasma membrane [GO:0005886]; ruffle […	GO:0001726; GO:0003723; GO:0003779; GO:0005615; GO:0005886; GO:0005902; GO:0005925; GO:0008360; GO:0008361; GO:0010628; GO:0010737; GO:0016324; GO:0019904; GO:0030027; GO:0030033; GO:0030175; GO:0030315; GO:0030335; GO:0030496; GO:0030864; GO:0032154; GO:0032231; GO:0032420; GO:0032487; GO:0034111; GO:0034260; GO:0036120; GO:0043087; GO:0045176; GO:0045184; GO:0045296; GO:0045792; GO:0051016; GO:…	583	P15311; P05107
Q92615	1	LAR4B_HUMAN	cytoplasmic stress granule [GO:0010494]; cytosol [GO:0005829]; membrane [GO:0016020]; nucleolus [GO:0005730]; polysomal ribosome [GO:0042788]; RNA binding [GO:0003723]; positive regulation of translation [GO:0045727]	positive regulation of translation [GO:0045727]	RNA binding [GO:0003723]	cytoplasmic stress granule [GO:0010494]; cytosol [GO:0005829]; membrane [GO:0016020]; nucleolus [GO:0005730]; polysomal ribosome [GO:0042788]	GO:0003723; GO:0005730; GO:0005829; GO:0010494; GO:0016020; GO:0042788; GO:0045727	738	E9KL35; P63244
Q9ULX6	1	AKP8L_HUMAN	chromatin [GO:0000785]; cytoplasm [GO:0005737]; nuclear matrix [GO:0016363]; nuclear speck [GO:0016607]; nucleus [GO:0005634]; PML body [GO:0016605]; ribonucleoprotein complex [GO:1990904]; DEAD/H-box RNA helicase binding [GO:0017151]; DNA binding [GO:0003677]; histone deacetylase binding [GO:0042826]; lamin binding [GO:0005521]; metal ion binding [GO:0046872]; protein kinase A regulatory subunit…	cell cycle G2/M phase transition [GO:0044839]; mitotic chromosome condensation [GO:0007076]; mRNA processing [GO:0006397]; nuclear envelope disassembly [GO:0051081]; positive regulation of histone deacetylation [GO:0031065]; positive regulation of transcription by RNA polymerase II [GO:0045944]; regulation of histone phosphorylation [GO:0033127]; regulation of mRNA export from nucleus [GO:0010793…	DEAD/H-box RNA helicase binding [GO:0017151]; DNA binding [GO:0003677]; histone deacetylase binding [GO:0042826]; lamin binding [GO:0005521]; metal ion binding [GO:0046872]; protein kinase A regulatory subunit binding [GO:0034237]; RNA binding [GO:0003723]	chromatin [GO:0000785]; cytoplasm [GO:0005737]; nuclear matrix [GO:0016363]; nuclear speck [GO:0016607]; nucleus [GO:0005634]; PML body [GO:0016605]; ribonucleoprotein complex [GO:1990904]	GO:0000785; GO:0003677; GO:0003723; GO:0005521; GO:0005634; GO:0005737; GO:0006397; GO:0007076; GO:0008380; GO:0010793; GO:0016032; GO:0016363; GO:0016605; GO:0016607; GO:0017151; GO:0031065; GO:0033127; GO:0034237; GO:0042826; GO:0044839; GO:0045944; GO:0046872; GO:0051081; GO:1990904	646	P29991; O15379; Q9R1C7; Q68DV7
O76094	1	SRP72_HUMAN	cytosol [GO:0005829]; endoplasmic reticulum [GO:0005783]; signal recognition particle [GO:0048500]; signal recognition particle, endoplasmic reticulum targeting [GO:0005786]; 7S RNA binding [GO:0008312]; RNA binding [GO:0003723]; signal recognition particle binding [GO:0005047]; TPR domain binding [GO:0030911]; response to drug [GO:0042493]; SRP-dependent cotranslational protein targeting to memb…	response to drug [GO:0042493]; SRP-dependent cotranslational protein targeting to membrane [GO:0006614]	7S RNA binding [GO:0008312]; RNA binding [GO:0003723]; signal recognition particle binding [GO:0005047]; TPR domain binding [GO:0030911]	cytosol [GO:0005829]; endoplasmic reticulum [GO:0005783]; signal recognition particle [GO:0048500]; signal recognition particle, endoplasmic reticulum targeting [GO:0005786]	GO:0003723; GO:0005047; GO:0005783; GO:0005786; GO:0005829; GO:0006614; GO:0008312; GO:0030911; GO:0042493; GO:0048500	671
Q4G0J3	1	LARP7_HUMAN	cytosol [GO:0005829]; nucleoplasm [GO:0005654]; ribonucleoprotein complex [GO:1990904]; RNA binding [GO:0003723]; RNA processing [GO:0006396]	RNA processing [GO:0006396]	RNA binding [GO:0003723]	cytosol [GO:0005829]; nucleoplasm [GO:0005654]; ribonucleoprotein complex [GO:1990904]	GO:0003723; GO:0005654; GO:0005829; GO:0006396; GO:1990904	582	A0A142I5B9; P50750; O94992; Q5S007; Q15646
Q7L2J0	1	MEPCE_HUMAN	O-methyltransferase activity [GO:0008171]; RNA binding [GO:0003723]; RNA methyltransferase activity [GO:0008173]; S-adenosylmethionine-dependent methyltransferase activity [GO:0008757]; snRNA binding [GO:0017069]; negative regulation of chromatin binding [GO:0035562]; negative regulation of transcription by RNA polymerase II [GO:0000122]; positive regulation of G1/S transition of mitotic cell cyc…	negative regulation of chromatin binding [GO:0035562]; negative regulation of transcription by RNA polymerase II [GO:0000122]; positive regulation of G1/S transition of mitotic cell cycle [GO:1900087]; RNA methylation [GO:0001510]; snRNA metabolic process [GO:0016073]; snRNA modification [GO:0040031]	O-methyltransferase activity [GO:0008171]; RNA binding [GO:0003723]; RNA methyltransferase activity [GO:0008173]; S-adenosylmethionine-dependent methyltransferase activity [GO:0008757]; snRNA binding [GO:0017069]		GO:0000122; GO:0001510; GO:0003723; GO:0008171; GO:0008173; GO:0008757; GO:0016073; GO:0017069; GO:0035562; GO:0040031; GO:1900087	689
O95391	1	SLU7_HUMAN	catalytic step 2 spliceosome [GO:0071013]; cytoplasm [GO:0005737]; cytosol [GO:0005829]; intracellular membrane-bounded organelle [GO:0043231]; membrane [GO:0016020]; nuclear speck [GO:0016607]; nucleoplasm [GO:0005654]; nucleus [GO:0005634]; small nuclear ribonucleoprotein complex [GO:0030532]; spliceosomal complex [GO:0005681]; pre-mRNA 3'-splice site binding [GO:0030628]; second spliceosomal t…	alternative mRNA splicing, via spliceosome [GO:0000380]; cellular response to heat [GO:0034605]; intracellular protein transport [GO:0006886]; mRNA 3'-end processing [GO:0031124]; mRNA 3'-splice site recognition [GO:0000389]; mRNA export from nucleus [GO:0006406]; mRNA splicing, via spliceosome [GO:0000398]; RNA export from nucleus [GO:0006405]; RNA splicing [GO:0008380]; RNA splicing, via transe…	pre-mRNA 3'-splice site binding [GO:0030628]; second spliceosomal transesterification activity [GO:0000386]; zinc ion binding [GO:0008270]	catalytic step 2 spliceosome [GO:0071013]; cytoplasm [GO:0005737]; cytosol [GO:0005829]; intracellular membrane-bounded organelle [GO:0043231]; membrane [GO:0016020]; nuclear speck [GO:0016607]; nucleoplasm [GO:0005654]; nucleus [GO:0005634]; small nuclear ribonucleoprotein complex [GO:0030532]; spliceosomal complex [GO:0005681]	GO:0000375; GO:0000380; GO:0000386; GO:0000389; GO:0000398; GO:0005634; GO:0005654; GO:0005681; GO:0005737; GO:0005829; GO:0006405; GO:0006406; GO:0006886; GO:0008270; GO:0008380; GO:0016020; GO:0016607; GO:0030532; GO:0030628; GO:0031124; GO:0034605; GO:0043231; GO:0071013	586	Q8NHQ1; Q08379; Q6A162; Q9BRK4; Q9BZ95; Q9H2H8; O43395; Q6P2Q9; Q13435; Q9NVV9
Q96N16	1	JKIP1_HUMAN	cytoplasm [GO:0005737]; extrinsic component of membrane [GO:0019898]; microtubule [GO:0005874]; ribonucleoprotein complex [GO:1990904]; GABA receptor binding [GO:0050811]; kinase binding [GO:0019900]; kinesin binding [GO:0019894]; microtubule binding [GO:0008017]; RNA binding [GO:0003723]; cognition [GO:0050890]; protein transport [GO:0015031]	cognition [GO:0050890]; protein transport [GO:0015031]	GABA receptor binding [GO:0050811]; kinase binding [GO:0019900]; kinesin binding [GO:0019894]; microtubule binding [GO:0008017]; RNA binding [GO:0003723]	cytoplasm [GO:0005737]; extrinsic component of membrane [GO:0019898]; microtubule [GO:0005874]; ribonucleoprotein complex [GO:1990904]	GO:0003723; GO:0005737; GO:0005874; GO:0008017; GO:0015031; GO:0019894; GO:0019898; GO:0019900; GO:0050811; GO:0050890; GO:1990904	626	P42858
Q8TAD8	23	SNIP1_HUMAN	cytosol [GO:0005829]; nucleoplasm [GO:0005654]; nucleus [GO:0005634]; U2-type precatalytic spliceosome [GO:0071005]; mRNA binding [GO:0003729]; RNA binding [GO:0003723]; I-kappaB kinase/NF-kappaB signaling [GO:0007249]; mRNA splicing, via spliceosome [GO:0000398]; production of miRNAs involved in gene silencing by miRNA [GO:0035196]; regulation of transcription by RNA polymerase II [GO:0006357]	I-kappaB kinase/NF-kappaB signaling [GO:0007249]; mRNA splicing, via spliceosome [GO:0000398]; production of miRNAs involved in gene silencing by miRNA [GO:0035196]; regulation of transcription by RNA polymerase II [GO:0006357]	mRNA binding [GO:0003729]; RNA binding [GO:0003723]	cytosol [GO:0005829]; nucleoplasm [GO:0005654]; nucleus [GO:0005634]; U2-type precatalytic spliceosome [GO:0071005]	GO:0000398; GO:0003723; GO:0003729; GO:0005634; GO:0005654; GO:0005829; GO:0006357; GO:0007249; GO:0035196; GO:0071005	396	P49760; Q13123; P55081; P01106; Q13573; P78362; Q15025; Q96C00
Q5JSZ5	30	PRC2B_HUMAN	RNA binding [GO:0003723]; cell differentiation [GO:0030154]	cell differentiation [GO:0030154]	RNA binding [GO:0003723]		GO:0003723; GO:0030154	2229	Q96KQ7; P09022
Q14789	30	GOGB1_HUMAN	cis-Golgi network [GO:0005801]; endoplasmic reticulum-Golgi intermediate compartment [GO:0005793]; Golgi apparatus [GO:0005794]; Golgi membrane [GO:0000139]; Golgi stack [GO:0005795]; integral component of membrane [GO:0016021]; membrane [GO:0016020]; DNA-binding transcription factor activity [GO:0003700]; RNA binding [GO:0003723]; sequence-specific DNA binding [GO:0043565]; endoplasmic reticulum…	endoplasmic reticulum to Golgi vesicle-mediated transport [GO:0006888]; Golgi organization [GO:0007030]; protein localization to pericentriolar material [GO:1905793]	DNA-binding transcription factor activity [GO:0003700]; RNA binding [GO:0003723]; sequence-specific DNA binding [GO:0043565]	cis-Golgi network [GO:0005801]; endoplasmic reticulum-Golgi intermediate compartment [GO:0005793]; Golgi apparatus [GO:0005794]; Golgi membrane [GO:0000139]; Golgi stack [GO:0005795]; integral component of membrane [GO:0016021]; membrane [GO:0016020]	GO:0000139; GO:0003700; GO:0003723; GO:0005793; GO:0005794; GO:0005795; GO:0005801; GO:0006888; GO:0007030; GO:0016020; GO:0016021; GO:0043565; GO:1905793	3259	P35080
	Protein with GO associated to virus in cleverGO when Z >= 1.5
	Protein with GO associated to virus in cleverGO when Z >= 1.75
	Protein with GO associated to virus in cleverGO when Z >= 2
