## Supplementary Table 5 for "Structural analysis of SARS-CoV-2 genome and predictions of the human interactome"

### Sheet: fragment1_diseases
Uniprot IDs	Z score	Function
Q06787	1.78	Multifunctional polyribosome-associated RNA-binding protein that plays a central role in neuronal development and synaptic plasticity through the regulation of alternative mRNA splicing, mRNA stability, mRNA dendritic transport and postsynaptic local protein synthesis of a subset of mRNAs (PubMed:16631377, PubMed:18653529, PubMed:19166269, PubMed:23235829, PubMed:25464849). Plays a role in the al…
Q92541	2.96	Component of the PAF1 complex (PAF1C) which has multiple functions during transcription by RNA polymerase II and is implicated in regulation of development and maintenance of embryonic stem cell pluripotency. PAF1C associates with RNA polymerase II through interaction with POLR2A CTD non-phosphorylated and 'Ser-2'- and 'Ser-5'-phosphorylated forms and is involved in transcriptional elongation, ac…
O00482	1.51	Nuclear receptor that acts as a key metabolic sensor by regulating the expression of genes involved in bile acid synthesis, cholesterol homeostasis and triglyceride synthesis. Together with the oxysterol receptors NR1H3/LXR-alpha and NR1H2/LXR-beta, acts as an essential transcriptional regulator of lipid metabolism. Plays an anti-inflammatory role during the hepatic acute phase response by acting…
P19525	1.62	IFN-induced dsRNA-dependent serine/threonine-protein kinase which plays a key role in the innate immune response to viral infection and is also involved in the regulation of signal transduction, apoptosis, cell proliferation and differentiation. Exerts its antiviral activity on a wide range of DNA and RNA viruses including hepatitis C virus (HCV), hepatitis B virus (HBV), measles virus (MV) and h…
Q96SB4	2.16	Transcriptional coactivator for steroid nuclear receptors ESR1/ER-alpha and ESR2/ER-beta, and JUN/AP-1 (By similarity). May be involved in pre-mRNA splicing process. {ECO:0000250}. FUNCTION: Serine/arginine-rich protein-specific kinase which specifically phosphorylates its substrates at serine residues located in regions rich in arginine/serine dipeptides, known as RS domains and is involved in t…
O00571	1.91	Multifunctional ATP-dependent RNA helicase (PubMed:17357160, PubMed:21589879). The ATPase activity can be stimulated by various ribo-and deoxynucleic acids indicative for a relaxed substrate specificity (PubMed:29222110). In vitro can unwind partially double-stranded DNA with a preference for 5'-single-stranded DNA overhangs (PubMed:17357160, PubMed:21589879). Binds RNA G-quadruplex (rG4s) struct…
O60563	2.13	Regulatory subunit of the cyclin-dependent kinase pair (CDK9/cyclin-T1) complex, also called positive transcription elongation factor B (P-TEFb), which is proposed to facilitate the transition from abortive to productive elongation by phosphorylating the CTD (C-terminal domain) of the large subunit of RNA polymerase II (RNA Pol II). {ECO:0000269|PubMed:16109376, ECO:0000269|PubMed:16109377}.; FUN…
P08631	1.69	Non-receptor tyrosine-protein kinase found in hematopoietic cells that transmits signals from cell surface receptors and plays an important role in the regulation of innate immune responses, including neutrophil, monocyte, macrophage and mast cell functions, phagocytosis, cell survival and proliferation, cell adhesion and migration. Acts downstream of receptors that bind the Fc region of immunogl…
P52594	1.52	Required for vesicle docking or fusion during acrosome biogenesis (By similarity). May play a role in RNA trafficking or localization. In case of infection by HIV-1, acts as a cofactor for viral Rev and promotes movement of Rev-responsive element-containing RNAs from the nuclear periphery to the cytoplasm. This step is essential for HIV-1 replication. {ECO:0000250, ECO:0000269|PubMed:10613896, EC…
P78563	2.50	Catalyzes the hydrolytic deamination of adenosine to inosine in double-stranded RNA (dsRNA) referred to as A-to-I RNA editing. This may affect gene expression and function in a number of ways that include mRNA translation by changing codons and hence the amino acid sequence of proteins; pre-mRNA splicing by altering splice site recognition sequences; RNA stability by changing sequences involved i…
Q01167	1.58	Transcriptional regulator involved in different processes such as glucose metabolism, aerobic glycolysis and autophagy (By similarity). Recognizes and binds the forkhead DNA sequence motif (5'-GTAAACA-3') and can both act as a transcription activator or repressor, depending on the context (PubMed:22083952, PubMed:25451922). Together with FOXK1, acts as a key regulator of metabolic reprogramming t…
Q92499	3.27	Acts as an ATP-dependent RNA helicase, able to unwind both RNA-RNA and RNA-DNA duplexes. Possesses 5' single-stranded RNA overhang nuclease activity. Possesses ATPase activity on various RNA, but not DNA polynucleotides. May play a role in RNA clearance at DNA double-strand breaks (DSBs), thereby facilitating the template-guided repair of transcriptionally active regions of the genome. Together w…
Q9NZI8	1.53	RNA-binding factor that recruits target transcripts to cytoplasmic protein-RNA complexes (mRNPs). This transcript 'caging' into mRNPs allows mRNA transport and transient storage. It also modulates the rate and location at which target transcripts encounter the translational apparatus and shields them from endonuclease attacks or microRNA-mediated degradation. Plays a direct role in the transport …
Q9ULX6	2.17	Could play a role in constitutive transport element (CTE)-mediated gene expression by association with DHX9. Increases CTE-dependent nuclear unspliced mRNA export (PubMed:10748171, PubMed:11402034). Proposed to target PRKACA to the nucleus but does not seem to be implicated in the binding of regulatory subunit II of PKA (PubMed:10761695, PubMed:11884601). May be involved in nuclear envelope break…
Q9Y473	2.48	Down-regulates the expression of several chemokine receptors. Interferes with HIV-1 replication by suppressing Tat-induced viral LTR promoter activity. {ECO:0000269|PubMed:14688346}.
															Reported to be influenza related
															Reported to be hepatitis B related
															Reported to be HIV related
