## Supplementary Table 6 for "Structural analysis of SARS-CoV-2 genome and predictions of the human interactome"

### Sheet: bottom_interactors
Uniprot ID	catGRANULE propensity score
Q32P51	3.66695
P22087	3.33603
Q86V81	3.2456
A6NHQ2	3.18145
Q96QR8	2.99163
P82970	2.78748
Q00577	2.29373
Q15056	2.28732
Q9UKM9	2.00593
P62917	1.73246
O95218	1.70711
P15880	1.62492
Q99967	1.61873
Q86U42	1.5933
P07910	1.45781
Q96DH6	1.45333
Q9Y388	1.43389
O15347	1.34923
Q99848	1.30747
P26583	1.29496
Q5T8R8	1.26891
Q99453	1.26141
P51858	1.26133
P58340	1.25399
Q8WUU5	1.24223
Q96PG8	1.22246
Q9UNP9	1.21846
Q96BK5	1.19581
B2RPK0	1.14791
Q8TA86	1.13389
O15370	1.11524
O75494	1.10287
Q8NDD1	1.08384
P48431	1.08319
P09429	1.0761
Q15717	1.06447
Q69YZ2	1.03598
O95478	0.99416
Q96NC0	0.970768
Q01105	0.962584
P61247	0.941151
Q04741	0.93545
A6NJ46	0.910506
Q9UIW0	0.895134
Q8N5P1	0.879469
O60930	0.876904
P06748	0.873033
P22090	0.872167
P46781	0.870729
P78337	0.864113
Q96MM3	0.856305
Q7LFL8	0.854198
Q15072	0.842845
Q9H5J8	0.830495
O60828	0.826199
P46777	0.815287
Q96EU6	0.810549
Q6ZQN5	0.802284
Q9H7B2	0.799817
P14653	0.797873
Q8N1D0	0.797285
O15266	0.782354
O75821	0.780884
P62701	0.77894
Q8N567	0.775608
O14813	0.759387
P07305	0.746416
Q8N954	0.739408
P12034	0.735537
P56177	0.734263
Q6PK04	0.715934
Q9P0W2	0.712422
Q9NPC8	0.709188
A8MV72	0.700285
Q8TD47	0.68591
P50221	0.684391
P09661	0.677138
P13984	0.652978
Q5T653	0.644581
P50222	0.643846
Q9Y657	0.636724
Q9HBU1	0.625501
P15408	0.574763
O43248	0.565861
Q8IZP6	0.562267
A6NFN3	0.56225
Q14320	0.546193
P52744	0.543873
P49716	0.534545
Q5JQF8	0.524695
Q15475	0.522996
P17947	0.517883
Q9P013	0.516413
Q12904	0.514763
P52954	0.509716
Q10586	0.507968
P35452	0.496974
Q96C55	0.496892
Q8N0Y2	0.489688
Q9Y3B8	0.488332
Q99598	0.488006
Q6P1S2	0.487679
P12429	0.48366
Q9BZM3	0.473827
P15927	0.471834
Q2MKA7	0.466541
Q15691	0.461265
Q6ZQR2	0.458487
Q9NZC4	0.454583
Q9UH92	0.450303
Q99929	0.448409
Q99626	0.439685
Q9BUL9	0.435553
P47902	0.43173
Q9Y3A2	0.421635
Q9UIV1	0.402898
Q9BYG3	0.402032
Q10587	0.399206
Q8NAV1	0.395759
P62424	0.380208
Q5PR19	0.363333
Q8WTQ4	0.351866
P84098	0.349236
Q9H607	0.349105
A6NP61	0.347651
Q8WTV1	0.343061
Q9NVM6	0.341428
P31270	0.331512
P12544	0.323312
Q9H2K0	0.319816
Q9NWT8	0.310897
Q8N7G0	0.292176
Q15024	0.287668
Q96IL0	0.286197
Q9BZE3	0.275024
Q9BRP8	0.274501
Q9BSV6	0.26648
Q13670	0.258607
Q9UFF9	0.247156
P36873	0.242353
Q15327	0.24232
O75569	0.240344
Q13868	0.23644
Q9H1D9	0.233287
Q96PU9	0.218372
Q9BQ75	0.212181
Q9UL40	0.208032
Q9UNQ2	0.207068
Q8TAK6	0.192906
P29372	0.188397
Q9HA38	0.187286
O43809	0.186633
Q9H063	0.17902
Q8TAZ6	0.177109
O95900	0.171179
Q92904	0.168696
Q8WY41	0.15535
O95619	0.150564
O95567	0.149633
Q99697	0.136025
O95931	0.12018
A8MTL3	0.119608
P09067	0.115867
P56178	0.113352
O95983	0.111097
Q9Y2W7	0.108369
Q6ZMS7	0.102276
Q03014	0.0976371
Q14493	0.0928344
Q13156	0.0905802
P18846	0.0881298
Q96ND0	0.0879011
P28360	0.0803215
Q6UXV4	0.0602942
Q99811	0.0539234
Q9BYD6	0.0470951
Q8TAX0	0.0460823
Q96D70	0.0448899
Q8TAV0	0.040953
Q9UBP6	0.0340104
Q96HZ4	0.0315274
Q6ZRY4	0.0304983
O14593	0.0288811
Q00059	0.0109448
Q53HV7	0.000473728
Q5JUK2	0.000245032
Q16534	-0.0199129
O15162	-0.0264961
O75618	-0.0265451
P05388	-0.0336511
P05198	-0.0359544
Q9UKJ1	-0.0483856
Q86W54	-0.0548218
P35232	-0.0557366
Q6FIF0	-0.076646
P25786	-0.0776915
Q6NUJ2	-0.0801255
Q9NPZ5	-0.0838009
Q00403	-0.0885055
Q9H7E9	-0.0927364
Q6I9Y2	-0.102979
Q9H2H0	-0.105707
P52952	-0.105772
A6NNA5	-0.115116
Q14197	-0.119363
O75792	-0.123365
Q9BTP7	-0.1299
O75716	-0.131108
P51124	-0.133297
O00584	-0.13841
Q9BT49	-0.140567
Q9Y3A4	-0.147705
Q96EK4	-0.148424
Q15078	-0.150662
Q96L08	-0.156755
Q9Y3B2	-0.157915
P09017	-0.16061
P50914	-0.16262
O95997	-0.168843
O95231	-0.17296
Q5T2D2	-0.17559
Q8TBB0	-0.176031
Q9NSI2	-0.188838
Q96MN5	-0.191599
O14495	-0.195568
Q01892	-0.205141
P07992	-0.227096
P12004	-0.231261
Q9BRJ7	-0.233679
Q8N2R0	-0.233826
Q13889	-0.244117
Q8NB15	-0.258639
Q6XYB7	-0.271005
Q9BRJ9	-0.274125
Q9Y2R9	-0.282048
P78345	-0.289938
Q8N9W6	-0.291016
P53805	-0.296048
A8MTQ0	-0.298335
P0C1H6	-0.315046
P28069	-0.321253
O14753	-0.324014
Q8IX29	-0.330973
Q6Y1H2	-0.33241
Q6PJQ5	-0.338487
Q9UKW6	-0.355933
Q86SE8	-0.357453
P48047	-0.371583
P13349	-0.382952
Q9Y5R4	-0.387085
P49450	-0.40837
Q9NQT4	-0.435226
A6NCN8	-0.480802
Q9H400	-0.48714
Q8WUK0	-0.500061
Q53HI1	-0.505125
Q7Z2W9	-0.512966
Q16594	-0.522523
A6NJG6	-0.525512
A6NGC4	-0.576707
Q6ZR62	-0.590298
Q9BQ50	-0.612727
P52815	-0.63643
Q9H9Q4	-0.63741
P17861	-0.663318
O95863	-0.663612
Q9H6H4	-0.672449
Q9GZW5	-0.73196
P49184	-0.967713
Q15466	-1.05627
Q8TDU5	-1.45005

### Sheet: top_interactors
Uniprot ID	catGRANULE propensity score
P27658	3.98479
Q92945	2.95458
P52272	2.70056
P19338	2.49526
P23246	2.3829
Q5BKZ1	2.18828
O15523	2.06325
O00571	1.98497
Q9ULX6	1.89459
P15923	1.87087
Q1KMD3	1.78403
Q9NQI0	1.77535
O43823	1.73687
Q9H4Q3	1.70057
O15234	1.70021
P15884	1.57791
Q7Z4V5	1.53588
Q08945	1.48453
Q7Z417	1.46707
O95936	1.46201
B3KS81	1.46008
Q06787	1.45735
Q92541	1.39043
O15209	1.38855
Q92499	1.34565
Q9Y252	1.34348
Q17RY0	1.33513
Q14526	1.31819
Q14978	1.30383
Q02386	1.28171
Q9BQ39	1.2536
Q6ZMW2	1.23934
A6NL88	1.23624
Q92841	1.23452
Q9NVP1	1.22772
Q15022	1.21157
Q9H307	1.21114
Q8N302	1.21075
P78563	1.21046
O14641	1.18556
P19525	1.17692
O94818	1.16898
P10809	1.15828
Q14590	1.15716
Q99081	1.1541
Q9H0M5	1.15328
Q9UK10	1.14881
O00418	1.13847
Q9NZL3	1.13687
Q9BXQ6	1.1313
Q6ZNG1	1.1205
P51523	1.11695
Q5T890	1.11583
P07199	1.11137
Q86V71	1.10199
Q9P2Y4	1.10145
P28702	1.09869
Q9NUL3	1.09743
Q05823	1.09049
Q14588	1.08791
O15226	1.08191
A6NDX5	1.07084
O00257	1.06133
Q8N8J6	1.05191
O43524	1.0216
Q9Y4A8	1.01577
Q4G0J3	1.01115
P49959	1.00066
Q9NS39	0.980079
Q02040	0.976093
Q9Y250	0.969804
Q16650	0.96884
Q8TF39	0.95863
Q9Y2A4	0.955968
Q969H0	0.935499
Q96SK3	0.934568
Q86XN6	0.921696
Q96PZ0	0.910637
P17020	0.90376
Q9NYW8	0.903074
A6NNF4	0.899463
Q9Y473	0.896556
Q8NCD3	0.888796
O76094	0.887686
Q8IYA6	0.883896
Q6ZR52	0.881249
Q6NZY4	0.880204
Q5MCW4	0.879028
Q6NT04	0.878979
Q9H0K6	0.875075
Q4VC44	0.868377
Q8N823	0.861957
P52594	0.849215
Q8TAQ5	0.848431
Q01167	0.846683
Q9Y6M1	0.842714
Q9UBU7	0.838679
Q9HBZ2	0.837062
Q96SB4	0.82976
Q8TBZ8	0.828731
P02788	0.827097
P17035	0.822393
Q8TEC5	0.822017
Q15397	0.817133
O95243	0.805028
Q96MU6	0.802953
Q14498	0.801777
Q9NZI8	0.792482
Q13207	0.789362
Q03111	0.783106
O75437	0.781668
Q9UJW8	0.778173
Q6IQ21	0.772422
Q14586	0.763716
Q8TE85	0.759599
Q9Y483	0.754927
Q8IUR6	0.752542
Q9NZN3	0.751889
Q9H116	0.751317
P17014	0.747658
Q15910	0.745371
Q8N1G4	0.744358
Q9NQZ3	0.743264
Q9UQR0	0.735602
Q96RR1	0.734835
Q9UNA4	0.73258
P46199	0.730816
O15353	0.727925
Q96S55	0.719708
Q4W5G0	0.712553
P42166	0.712537
O00425	0.69612
Q6PCT2	0.691203
P12956	0.681793
O95251	0.675864
Q71RC2	0.667451
Q6UWH4	0.667059
Q9NZN4	0.663645
Q96T68	0.661374
Q8N895	0.65448
Q8N3X6	0.647129
P33992	0.64512
Q14807	0.644663
P52740	0.637704
P49711	0.635417
Q7Z353	0.62983
P13010	0.623966
P10074	0.6239
Q8N196	0.611534
Q8WY91	0.609166
Q92786	0.605458
Q6NX49	0.604576
P51787	0.589612
Q92615	0.588338
Q9BWT3	0.582719
Q6ECI4	0.582702
O43167	0.580644
O60393	0.580301
Q8NA19	0.578243
Q9H9D4	0.568066
Q9HC78	0.566579
P03372	0.552057
Q9H0J9	0.549231
Q9UHD2	0.54848
Q8NE35	0.547336
P29728	0.544412
Q9P215	0.539413
P08631	0.537404
O60832	0.53448
Q53H47	0.534153
Q9UP38	0.517377
Q32MQ0	0.515629
Q9Y2K1	0.511022
O15060	0.509667
Q9HB58	0.50885
Q13330	0.49485
Q92698	0.483546
Q9Y4A0	0.48317
Q86T24	0.457769
A8K979	0.456397
P0C7T5	0.45509
Q9P0U4	0.45308
Q3B8N5	0.452884
Q8N8A6	0.44225
Q96FV9	0.437496
P20823	0.413206
Q5PRF9	0.403633
P46063	0.393619
Q9NQB0	0.393521
Q9NXP7	0.390058
Q68DL7	0.389977
Q96BT3	0.389486
O60563	0.383491
O15119	0.382168
Q9BZB8	0.380469
Q99661	0.379293
Q12996	0.377415
Q9UH65	0.375683
P43354	0.375503
Q9UHX1	0.357796
Q96N16	0.3403
Q9Y2W6	0.339092
Q8ND82	0.323834
Q8N187	0.323704
P51449	0.322266
P85037	0.315144
P0CG23	0.31075
Q15326	0.305294
Q7Z3E1	0.304444
P33993	0.29755
Q7Z2T5	0.294169
Q9P1Z2	0.282555
Q8TC92	0.276184
Q14393	0.265321
Q8NA31	0.264569
Q8IX06	0.260698
P10244	0.260257
Q53T94	0.255421
O00482	0.247891
P78424	0.247629
Q9H5Z1	0.244738
P48380	0.237812
Q9H611	0.23479
Q6PJT7	0.234365
O96006	0.225952
P19532	0.213929
Q9H8Y1	0.213668
Q9H175	0.212459
Q6MZP7	0.209747
P23352	0.209029
Q17RP2	0.201269
O14867	0.199146
O94776	0.196891
Q8N1W2	0.19632
Q16206	0.192922
P48378	0.189981
O95125	0.179461
P18850	0.178645
P36894	0.159189
O95361	0.156641
Q9UJ41	0.150335
Q5SY16	0.148277
Q14765	0.148114
Q99941	0.146823
P51003	0.144438
Q9Y253	0.143066
O15409	0.126878
Q9UPW6	0.125897
P35398	0.115851
O60353	0.106426
Q96C10	0.100822
Q9H6T0	0.0943046
Q9Y692	0.0925404
P0CF97	0.0793414
Q86TG7	0.0755189
Q96MW7	0.0674818
P12755	0.0461967
Q4G0Z9	0.0247482
Q9H3D4	0.0136891
Q96EY7	0.00413287
P14923	-0.0358073
P41182	-0.0390908
Q33E94	-0.0424722
O75398	-0.0903841
Q92731	-0.0966569
Q49AG3	-0.105837
P14859	-0.11247
Q9UBD5	-0.167046
Q8TE96	-0.215187
Q8TCP9	-0.219238
Q14332	-0.245865
Q96BD5	-0.314294
Q99583	-0.517704
